# Open-ST: High-resolution spatial transcriptomics in 3D

**DOI:** 10.1101/2023.12.22.572554

**Authors:** Marie Schott, Daniel León-Periñán, Elena Splendiani, Leon Strenger, Jan Robin Licha, Tancredi Massimo Pentimalli, Simon Schallenberg, Jonathan Alles, Sarah Samut Tagliaferro, Anastasiya Boltengagen, Sebastian Ehrig, Stefano Abbiati, Steffen Dommerich, Massimiliano Pagani, Elisabetta Ferretti, Giuseppe Macino, Nikos Karaiskos, Nikolaus Rajewsky

## Abstract

Spatial transcriptomics (ST) methods have been developed to unlock molecular mechanisms underlying tissue development, homeostasis, or disease. However, there is a need for easy-to-use, high-resolution, cost-efficient, and 3D-scalable methods. Here, we report Open-ST, a sequencing-based, open-source experimental and computational resource to address these challenges and to study the molecular organization of tissues in 3D. In mouse brain, Open-ST captured transcripts at subcellular resolution and reconstructed cell types. In primary tumor and patient-matched healthy/metastatic lymph nodes, Open-ST captured the diversity of immune, stromal and tumor populations in space. Distinct cell states were organized around cell-cell communication hotspots in the tumor, but not the metastasis. Strikingly, the 3D reconstruction and multimodal analysis of the metastatic lymph node revealed spatially contiguous structures not visible in 2D and potential biomarkers precisely at the 3D tumor/lymph node boundary. We anticipate Open-ST to accelerate the identification of spatial molecular mechanisms in 2D and 3D.
