## Supplemental Table 6 for "Open-ST: High-resolution spatial transcriptomics in 3D"

### Sheet: Sheet1
group	names	scores	logfoldchanges	pvals	pvals_adj	pct_nz_group	pct_nz_reference	pct_diff
Adipocyte	PCK1	4.22898	7.56675	2.34751e-05	0.000207038	0.109562	0.00024477	0.109317
Adipocyte	MGP	23.1991	2.98016	4.64875e-119	4.77814e-116	0.673307	0.0511568	0.62215
Adipocyte	C11orf96	11.4531	2.9882	2.26755e-30	2.50834e-28	0.318725	0.0180896	0.300635
Adipocyte	LAMA2	2.72731	2.99338	0.00638538	0.0320804	0.0737052	0.00300717	0.070698
Adipocyte	MYL9	16.8178	2.99779	1.80726e-63	6.96586e-61	0.482072	0.0359112	0.446161
Adipocyte	PCDH18	2.86374	3.00102	0.00418667	0.0222435	0.0776892	0.00342677	0.0742625
Adipocyte	FHL1	11.457	3.00835	2.16885e-30	2.40996e-28	0.316733	0.0160965	0.300637
Adipocyte	CAV2	5.55127	3.02955	2.83606e-08	4.15192e-07	0.151394	0.0069701	0.144424
Adipocyte	FOS	13.8804	3.04765	8.32797e-44	1.72634e-41	0.384462	0.0195116	0.364951
Adipocyte	MMP2	7.60613	3.05303	2.82426e-14	8.26438e-13	0.207171	0.0089166	0.198255
Adipocyte	GPC3	5.25197	3.05575	1.50479e-07	1.96819e-06	0.143426	0.00684189	0.136584
Adipocyte	EMP1	7.88351	3.08252	3.18305e-15	1.02239e-13	0.215139	0.00955767	0.205582
Adipocyte	CLEC3B	11.5473	3.10243	7.62091e-31	8.58413e-29	0.316733	0.0142433	0.30249
Adipocyte	ECRG4	3.60204	3.15865	0.000315735	0.00222276	0.0976096	0.00414943	0.0934601
Adipocyte	HBA1	9.93356	2.93915	2.97451e-23	1.87661e-21	0.2749	0.0147328	0.260168
Adipocyte	RIMBP2	4.93211	3.17339	8.13476e-07	9.41234e-06	0.133466	0.005315	0.128151
Adipocyte	SORBS2	4.40476	3.24936	1.05901e-05	0.000100629	0.119522	0.00516347	0.114358
Adipocyte	LMOD1	3.56009	3.27895	0.000370731	0.00256369	0.0956175	0.00331022	0.0923073
Adipocyte	FBLN2	5.0342	3.33832	4.79854e-07	5.82531e-06	0.135458	0.00476718	0.130691
Adipocyte	DSEL-AS1	3.7612	3.35844	0.000169097	0.00126021	0.101594	0.00402121	0.0975724
Adipocyte	CCDC80	8.08902	2.70131	6.01492e-16	2.0781e-14	0.2251	0.0133691	0.211731
Adipocyte	CHRD	5.0254	3.38968	5.02392e-07	6.07203e-06	0.135458	0.00495367	0.130504
Adipocyte	MAOA	4.44821	3.47643	8.6589e-06	8.38625e-05	0.119522	0.00411446	0.115407
Adipocyte	FOSB	4.93735	3.48662	7.91918e-07	9.20596e-06	0.131474	0.00343843	0.128036
Adipocyte	G0S2	7.94148	3.50408	1.99789e-15	6.59759e-14	0.215139	0.0083921	0.206747
Adipocyte	ABCA10	3.05883	3.51843	0.002222	0.0127248	0.0816733	0.00243604	0.0792373
Adipocyte	MT1M	3.43702	3.53508	0.000588162	0.00389021	0.0916335	0.00258756	0.0890459
Adipocyte	ABCA8	5.07638	3.54116	3.84697e-07	4.74248e-06	0.135458	0.00377644	0.131682
Adipocyte	ADH1B	23.8226	3.55456	1.94595e-125	2.18194e-122	0.667331	0.0366571	0.630674
Adipocyte	MUC16	3.17484	3.2277	0.00149919	0.00902001	0.0856574	0.00333353	0.0823238
Adipocyte	FBLN1	11.6058	3.64432	3.85256e-31	4.46173e-29	0.312749	0.0100589	0.30269
Adipocyte	GPAM	3.56891	2.92993	0.000358469	0.0024895	0.0976096	0.00494201	0.0926675
Adipocyte	SRPX	5.35976	2.89812	8.33332e-08	1.13073e-06	0.14741	0.00785594	0.139554
Adipocyte	ANGPTL4	3.19511	2.72438	0.00139777	0.00846972	0.0876494	0.00468559	0.0829638
Adipocyte	TARID	4.97379	2.73857	6.56567e-07	7.75308e-06	0.13745	0.00791421	0.129536
Adipocyte	PALM	3.61753	2.7433	0.000297431	0.00210713	0.0996016	0.00560639	0.0939952
Adipocyte	ENSG00000283213	28.9234	2.74433	6.05824e-184	2.13492e-180	0.920319	0.148832	0.771487
Adipocyte	CYP1D1P	4.04847	2.74484	5.15541e-05	0.000427127	0.111554	0.00625911	0.105295
Adipocyte	ENSG00000287587	13.5149	2.75465	1.27721e-41	2.4808e-39	0.384462	0.0267382	0.357724
Adipocyte	ENSG00000254409	3.3506	2.75532	0.000806365	0.00516293	0.0916335	0.00465062	0.0869828
Adipocyte	KCNC2	28.5236	2.67501	5.97694e-179	1.54265e-175	0.912351	0.138493	0.773858
Adipocyte	PLAC9	5.88717	2.75951	3.92862e-09	6.49539e-08	0.161355	0.0079958	0.153359
Adipocyte	MS4A19P	26.219	2.75982	1.61577e-151	3.06599e-148	0.796813	0.0819861	0.714827
Adipocyte	PRELP	7.73578	2.76733	1.02772e-14	3.13759e-13	0.215139	0.0127746	0.202365
Adipocyte	MORC1	11.5829	2.65971	5.02944e-31	5.77053e-29	0.326693	0.0211551	0.305538
Adipocyte	SYNM	2.69542	2.78092	0.00703005	0.0349156	0.0737052	0.0037881	0.0699171
Adipocyte	AOC3	3.93525	2.92513	8.31113e-05	0.000659225	0.10757	0.00534996	0.10222
Adipocyte	PLAT	3.05375	2.65901	0.00226002	0.0129163	0.0836653	0.0043942	0.0792711
Adipocyte	ENSG00000254186	5.5227	2.78193	3.33838e-08	4.84134e-07	0.151394	0.00756454	0.14383
Adipocyte	SLC24A3	6.32973	2.78292	2.45585e-10	4.72919e-09	0.175299	0.0100938	0.165205
Adipocyte	EHD2	5.62227	2.64562	1.88464e-08	2.82682e-07	0.155378	0.0088117	0.146567
Adipocyte	CAVIN1	20.9613	2.79544	1.47884e-97	9.59999e-95	0.615538	0.0519028	0.563635
Adipocyte	BCYRN1	3.61785	2.64524	0.000297063	0.00210573	0.0996016	0.00558308	0.0940185
Adipocyte	GPX3	13.2943	2.80583	2.49753e-40	4.59768e-38	0.374502	0.0234979	0.351004
Adipocyte	ITPKB-AS1	6.95199	2.63234	3.60161e-12	8.4133e-11	0.193227	0.0114809	0.181746
Adipocyte	COL6A2	11.0546	2.6323	2.08323e-28	1.95396e-26	0.310757	0.0196282	0.291129
Adipocyte	ADM	7.87603	2.84231	3.37942e-15	1.07984e-13	0.219124	0.0132292	0.205894
Adipocyte	RUNX1T1	3.34008	2.8465	0.00083755	0.00534144	0.0916335	0.00489539	0.0867381
Adipocyte	CAV1	10.7886	2.85294	3.89494e-27	3.24596e-25	0.300797	0.0174136	0.283383
Adipocyte	SCD	17.9567	2.87667	4.25639e-72	1.98107e-69	0.523904	0.0451891	0.478715
Adipocyte	CPXM2	3.54245	2.88296	0.000396427	0.00272094	0.0976096	0.00558308	0.0920265
Adipocyte	CCN2	8.20609	2.78156	2.28499e-16	8.18088e-15	0.229084	0.0143132	0.21477
Adipocyte	NTRK2	4.25725	3.6479	2.06956e-05	0.000185441	0.113546	0.003182	0.110364
Adipocyte	CCDC3	7.46179	3.38162	8.5357e-14	2.40364e-12	0.201195	0.00705169	0.194144
Adipocyte	IGFBP5	22.0764	2.70247	5.33059e-108	4.38316e-105	0.659363	0.0616819	0.597681
Adipocyte	PLA2G2A	4.81842	5.65321	1.44702e-06	1.61297e-05	0.125498	0.000874177	0.124624
Adipocyte	PPP1R1A	4.65836	5.56021	3.18741e-06	3.3544e-05	0.121514	0.00101405	0.1205
Adipocyte	SORBS1	8.16359	4.54772	3.25212e-16	1.14605e-14	0.215139	0.00349671	0.211643
Adipocyte	CNTFR	3.69403	3.97195	0.000220726	0.00161091	0.0976096	0.00195816	0.0956514
Adipocyte	DES	6.10524	5.32059	1.02644e-09	1.83745e-08	0.159363	0.00137537	0.157987
Adipocyte	CRYAB	3.98851	3.97792	6.64896e-05	0.000539883	0.105578	0.00227286	0.103305
Adipocyte	IGFBP6	3.97461	3.9994	7.04953e-05	0.000568108	0.105578	0.00261087	0.102967
Adipocyte	MGST1	9.12245	5.21111	7.34454e-20	3.58763e-18	0.239044	0.00271578	0.236328
Adipocyte	FABP4	27.7051	5.66115	6.05949e-169	1.24563e-165	0.731076	0.0112944	0.719781
Adipocyte	IGF2	3.69599	4.05708	0.000219031	0.00159949	0.0976096	0.00191153	0.095698
Adipocyte	MYH11	11.1784	4.08639	5.2014e-29	5.13232e-27	0.300797	0.00998893	0.290808
Adipocyte	HSPB6	16.8675	4.96804	7.79821e-64	3.05343e-61	0.444223	0.00609593	0.438127
Adipocyte	ADIRF	13.6816	4.23558	1.30711e-42	2.5795e-40	0.364542	0.0083921	0.35615
Adipocyte	CNN1	2.82437	4.88122	0.0047374	0.024801	0.0737052	0.000664374	0.0730408
Adipocyte	H19	5.6075	3.66643	2.05271e-08	3.05774e-07	0.149402	0.00393962	0.145463
Adipocyte	APOD	25.6461	4.86232	4.67071e-145	7.20106e-142	0.683267	0.0142899	0.668977
Adipocyte	PPP1R14A	3.85501	4.44509	0.000115727	0.000894904	0.101594	0.00180663	0.099787
Adipocyte	S100A1	3.03446	4.61673	0.00240969	0.0136775	0.0796813	0.00117722	0.0785041
Adipocyte	ENSG00000266213	2.78833	4.07294	0.00529812	0.0273598	0.0737052	0.00153855	0.0721666
Adipocyte	LINC00632	7.02501	5.75495	2.14052e-12	5.11155e-11	0.183267	0.00149193	0.181775
Adipocyte	LIPE	5.68772	3.9677	1.28749e-08	1.99121e-07	0.151394	0.00388135	0.147513
Adipocyte	RBP4	5.05633	5.92772	4.27399e-07	5.21676e-06	0.131474	0.000710997	0.130763
Adipocyte	SAA1	3.30275	6.81609	0.000957404	0.0060223	0.0856574	0.000279737	0.0853776
Adipocyte	PLIN1	11.8361	5.98634	2.53918e-32	3.14757e-30	0.308765	0.00231948	0.306445
Adipocyte	CFD	19.3978	3.93244	8.06151e-84	4.23109e-81	0.525896	0.0176467	0.50825
Adipocyte	ADIPOQ	14.331	6.79033	1.40178e-46	3.14355e-44	0.37251	0.00169008	0.37082
Adipocyte	TIMP4	5.89947	6.00455	3.6468e-09	6.05787e-08	0.153386	0.000804243	0.152582
Adipocyte	SFRP1	4.34232	3.80043	1.40984e-05	0.000130597	0.115538	0.00299551	0.112542
Adipocyte	LEP	3.07199	6.54816	0.00212636	0.0122841	0.0796813	0.000268081	0.0794132
Adipocyte	AQP7	4.97927	6.01817	6.38238e-07	7.56199e-06	0.129482	0.000710997	0.128771
Adipocyte	CIDEA	5.44866	6.50378	5.07496e-08	7.14549e-07	0.141434	0.000547817	0.140886
Adipocyte	CIDEC	5.51841	6.06727	3.42081e-08	4.95505e-07	0.143426	0.000710997	0.142715
Adipocyte	PODN	3.1739	3.82735	0.00150405	0.00904486	0.0836653	0.00151524	0.0821501
Adipocyte	PLIN4	4.52426	6.27655	6.0608e-06	6.0554e-05	0.11753	0.000547817	0.116982
Adipocyte	GPD1	5.90087	6.19897	3.61596e-09	6.01068e-08	0.153386	0.000780931	0.152606
Cortex_CCL21	CCL19	37.7128	2.37186	0	0	0.769012	0.299882	0.46913
Cortex_CCL21	CCL21	36.6524	1.5495	4.19663e-294	5.17612e-290	0.947406	0.654235	0.293171
Cytotoxic_IFN_signaling	STAT1	103.004	2.61402	0	0	0.779837	0.22371	0.556127
Cytotoxic_IFN_signaling	GBP4	45.004	2.68519	0	0	0.324759	0.0545805	0.270178
Cytotoxic_IFN_signaling	LAP3	36.055	1.93546	1.15071e-284	3.83592e-282	0.296671	0.0786155	0.218056
Cytotoxic_IFN_signaling	DDX60L	30.7431	2.55819	1.51362e-207	3.66058e-205	0.221108	0.0356431	0.185465
Cytotoxic_IFN_signaling	HERC6	26.0676	2.68459	8.4963e-150	1.67669e-147	0.183847	0.026795	0.157052
Cytotoxic_IFN_signaling	TRIM22	77.2967	1.9632	0	0	0.675336	0.24031	0.435026
Cytotoxic_IFN_signaling	ZNFX1	24.8134	1.967	6.43404e-136	1.15011e-133	0.197749	0.0475945	0.150155
Cytotoxic_IFN_signaling	CALHM6	18.4769	1.99394	3.16684e-76	3.36722e-74	0.144316	0.0326981	0.111618
Cytotoxic_IFN_signaling	NT5C3A	39.2491	2.681	0	0	0.280783	0.044359	0.236424
Cytotoxic_IFN_signaling	WARS1	44.9915	2.67299	0	0	0.326839	0.0571293	0.26971
Cytotoxic_IFN_signaling	IFIT5	17.6521	1.98584	9.79963e-70	9.86682e-68	0.13694	0.030189	0.106751
Cytotoxic_IFN_signaling	GNLY	12.3225	1.94076	6.85127e-35	3.90317e-33	0.0965576	0.0222786	0.074279
Cytotoxic_IFN_signaling	SMPD3	12.1272	1.9744	7.58024e-34	4.18321e-32	0.0946662	0.0216051	0.0730611
Cytotoxic_IFN_signaling	EPSTI1	44.9857	2.595	0	0	0.327785	0.0570632	0.270722
Cytotoxic_IFN_signaling	RTP4	9.57064	2.60486	1.0625e-21	4.03225e-20	0.0665784	0.00904613	0.0575323
Cytotoxic_IFN_signaling	APOL6	37.3548	1.93934	2.11981e-305	7.8047e-303	0.304804	0.0778495	0.226955
Cytotoxic_IFN_signaling	DTX3L	34.4066	1.96153	2.00792e-259	5.82722e-257	0.278324	0.0695429	0.208781
Cytotoxic_IFN_signaling	KRT5	9.32795	1.94341	1.07934e-20	3.89826e-19	0.0736713	0.017564	0.0561073
Cytotoxic_IFN_signaling	OAS2	69.7621	2.61875	0	0	0.518725	0.104394	0.414332
Cytotoxic_IFN_signaling	ISG20	57.8612	2.54432	0	0	0.432287	0.0869881	0.345299
Cytotoxic_IFN_signaling	PI4K2B	9.74876	1.84492	1.86728e-22	7.36994e-21	0.0767921	0.0179998	0.0587923
Cytotoxic_IFN_signaling	SOCS1	11.4115	2.51201	3.66204e-30	1.83235e-28	0.081237	0.0126382	0.0685988
Cytotoxic_IFN_signaling	GZMB	30.7686	1.77016	6.89125e-208	1.6831e-205	0.264706	0.0782721	0.186434
Cytotoxic_IFN_signaling	IFITM1	16.4777	1.86214	5.30505e-61	4.91974e-59	0.131455	0.0317473	0.0997072
Cytotoxic_IFN_signaling	PML	18.7658	1.77183	1.43928e-78	1.58501e-76	0.152828	0.039037	0.113791
Cytotoxic_IFN_signaling	SOCS3	14.4903	1.84661	1.39632e-47	1.03127e-45	0.115566	0.0279836	0.0875829
Cytotoxic_IFN_signaling	APOL2	14.4997	1.77961	1.21624e-47	9.09155e-46	0.117931	0.0302946	0.0876361
Cytotoxic_IFN_signaling	ATF5	14.4479	1.79162	2.58462e-47	1.89754e-45	0.11689	0.0295815	0.087309
Cytotoxic_IFN_signaling	MCOLN2	8.98986	1.79438	2.4754e-19	8.52837e-18	0.0722527	0.0180658	0.0541869
Cytotoxic_IFN_signaling	STAT2	55.6684	2.16071	0	0	0.44581	0.112344	0.333467
Cytotoxic_IFN_signaling	MNDA	10.4949	2.21873	9.11478e-26	4.01506e-24	0.0770758	0.0138795	0.0631963
Cytotoxic_IFN_signaling	DYNLT1	29.1812	2.08252	3.35818e-187	7.59997e-185	0.228674	0.0522695	0.176405
Cytotoxic_IFN_signaling	DUSP5	12.0388	1.79646	2.22246e-33	1.20491e-31	0.0975979	0.0249066	0.0726913
Cytotoxic_IFN_signaling	TRIM25	22.7455	1.80407	1.58845e-114	2.44899e-112	0.186779	0.0488623	0.137917
Cytotoxic_IFN_signaling	PARP14	51.0594	2.09202	0	0	0.413562	0.106639	0.306923
Cytotoxic_IFN_signaling	TLR7	9.54305	2.14487	1.38693e-21	5.21538e-20	0.0714961	0.0140776	0.0574185
Cytotoxic_IFN_signaling	PARP12	14.5809	2.11703	3.71644e-48	2.82954e-46	0.109892	0.0219352	0.087957
Cytotoxic_IFN_signaling	SHFL	34.3558	1.82342	1.15369e-258	3.30921e-256	0.287687	0.0788004	0.208886
Cytotoxic_IFN_signaling	TAP1	53.7611	2.12183	0	0	0.434935	0.113559	0.321376
Cytotoxic_IFN_signaling	TRANK1	22.1878	1.83795	4.50512e-109	6.65463e-107	0.180915	0.0464324	0.134483
Cytotoxic_IFN_signaling	IFI27	27.9963	2.0843	1.80385e-172	3.83598e-170	0.219122	0.0501961	0.168926
Cytotoxic_IFN_signaling	XAF1	43.2179	2.52657	0	0	0.31568	0.0545937	0.261086
Cytotoxic_IFN_signaling	TRIM21	16.0874	1.86221	3.12611e-58	2.7541e-56	0.128239	0.0309153	0.0973238
Cytotoxic_IFN_signaling	EIF2AK2	31.3842	2.23382	3.32779e-216	8.46288e-214	0.238131	0.0482416	0.18989
Cytotoxic_IFN_signaling	SAMD9	27.1449	2.49	2.91e-162	5.93256e-160	0.196141	0.0322227	0.163919
Cytotoxic_IFN_signaling	GBP5	28.5348	2.48934	4.33262e-179	9.62856e-177	0.207301	0.0352073	0.172094
Cytotoxic_IFN_signaling	RNF213	69.8844	2.01743	0	0	0.593815	0.185399	0.408416
Cytotoxic_IFN_signaling	IRF7	43.2765	2.46337	0	0	0.322678	0.0622928	0.260385
Cytotoxic_IFN_signaling	IFI35	17.697	2.42271	4.42396e-70	4.49096e-68	0.127861	0.0212221	0.106639
Cytotoxic_IFN_signaling	CD69	27.8999	2.02174	2.67623e-171	5.54767e-169	0.22177	0.0531939	0.168577
Cytotoxic_IFN_signaling	UBE2L6	36.3021	2.02357	1.5012e-288	5.21571e-286	0.290524	0.0706919	0.219832
Cytotoxic_IFN_signaling	NMI	18.6245	1.90556	2.03399e-77	2.21032e-75	0.14791	0.0352205	0.112689
Cytotoxic_IFN_signaling	LY6E	54.7851	2.22671	0	0	0.431814	0.103654	0.32816
Cytotoxic_IFN_signaling	GCH1	23.6369	2.41484	1.60966e-123	2.70117e-121	0.173161	0.0306776	0.142483
Cytotoxic_IFN_signaling	PNPT1	18.9588	2.3916	3.73651e-80	4.17069e-78	0.138642	0.0244576	0.114184
Cytotoxic_IFN_signaling	ENSG00000291236	8.30855	1.89548	9.68803e-17	2.99479e-15	0.0648761	0.0148304	0.0500457
Cytotoxic_IFN_signaling	CD274	9.71386	2.35426	2.63186e-22	1.0224e-20	0.0702667	0.011859	0.0584077
Cytotoxic_IFN_signaling	SECTM1	15.1273	2.33993	1.07071e-51	8.63147e-50	0.110838	0.0197562	0.0910817
Cytotoxic_IFN_signaling	DDX60	17.1857	2.31346	3.40036e-66	3.34183e-64	0.125875	0.0222257	0.103649
Cytotoxic_IFN_signaling	PLSCR1	48.7666	1.8694	0	0	0.41933	0.126355	0.292975
Cytotoxic_IFN_signaling	RGS1	23.9991	2.24604	2.84133e-127	4.86735e-125	0.180821	0.0359864	0.144834
Cytotoxic_IFN_signaling	PARP9	37.6652	2.2391	1.84548e-310	7.00373e-308	0.287214	0.0589913	0.228223
Cytotoxic_IFN_signaling	TDRD7	12.8996	2.0463	4.52427e-38	2.67637e-36	0.0989219	0.0211561	0.0777658
Cytotoxic_IFN_signaling	APOL1	9.88879	1.92402	4.656e-23	1.88286e-21	0.076603	0.0169962	0.0596068
Cytotoxic_IFN_signaling	IFITM3	55.8865	1.94373	0	0	0.484301	0.157059	0.327242
Cytotoxic_IFN_signaling	IFIT1	70.821	4.09059	0	0	0.457348	0.0354054	0.421943
Cytotoxic_IFN_signaling	MT2A	65.8149	2.92268	0	0	0.468602	0.0781929	0.390409
Cytotoxic_IFN_signaling	RSAD2	57.9679	4.43148	0	0	0.367316	0.0204165	0.3469
Cytotoxic_IFN_signaling	IFIT2	46.5314	4.40067	0	0	0.294874	0.0162566	0.278618
Cytotoxic_IFN_signaling	IL4I1	8.84282	2.97327	9.33321e-19	3.14524e-17	0.0594855	0.00637851	0.053107
Cytotoxic_IFN_signaling	SAMD9L	54.18	2.97891	0	0	0.377814	0.0525204	0.325293
Cytotoxic_IFN_signaling	GBP1	55.7107	3.4377	0	0	0.373747	0.0407538	0.332993
Cytotoxic_IFN_signaling	IFI44	53.873	2.99707	0	0	0.374787	0.0513186	0.323469
Cytotoxic_IFN_signaling	LAG3	9.53324	3.05374	1.52443e-21	5.72369e-20	0.0639304	0.00669546	0.0572349
Cytotoxic_IFN_signaling	IFI44L	67.3737	3.08208	0	0	0.467562	0.0642737	0.403288
Cytotoxic_IFN_signaling	CXCL9	57.1688	4.49528	0	0	0.362115	0.0204297	0.341685
Cytotoxic_IFN_signaling	IFIT3	80.201	4.02487	0	0	0.520711	0.0440289	0.476682
Cytotoxic_IFN_signaling	CMPK2	45.9004	3.9397	0	0	0.296009	0.0207599	0.275249
Cytotoxic_IFN_signaling	IDO1	24.1218	3.16051	1.47822e-128	2.56794e-126	0.162758	0.0178942	0.144864
Cytotoxic_IFN_signaling	ISG15	109.952	3.88047	0	0	0.726121	0.0991376	0.626983
Cytotoxic_IFN_signaling	OASL	32.479	3.85111	2.10925e-231	5.59474e-229	0.209382	0.0143946	0.194987
Cytotoxic_IFN_signaling	USP18	12.7641	3.8131	2.60116e-37	1.52051e-35	0.0816153	0.00500508	0.0766102
Cytotoxic_IFN_signaling	OAS1	66.0741	3.27912	0	0	0.45035	0.0556106	0.394739
Cytotoxic_IFN_signaling	OAS3	74.2689	3.32189	0	0	0.506715	0.0653302	0.441384
Cytotoxic_IFN_signaling	HERC5	45.2663	3.35913	0	0	0.302345	0.0302682	0.272077
Cytotoxic_IFN_signaling	IFI6	57.3444	3.49817	0	0	0.381502	0.0377692	0.343733
Cytotoxic_IFN_signaling	LINC02574	12.024	3.12522	2.65665e-33	1.43401e-31	0.079913	0.00768591	0.0722271
Cytotoxic_IFN_signaling	MX2	75.9695	2.83697	0	0	0.549461	0.101752	0.447709
Cytotoxic_IFN_signaling	MX1	112.205	3.43713	0	0	0.766503	0.140169	0.626334
Cytotoxic_IFN_signaling	TNFSF10	56.7366	2.73975	0	0	0.414886	0.079289	0.335597
Cytotoxic_IFN_signaling	CXCL10	101.128	5.24707	0	0	0.634954	0.0429724	0.591981
Cytotoxic_IFN_signaling	IFIH1	35.9872	2.75947	1.32641e-283	4.36266e-281	0.254303	0.0376504	0.216653
Cytotoxic_IFN_signaling	HELZ2	33.0697	2.81528	8.10421e-240	2.24623e-237	0.231228	0.0321039	0.199124
Cytotoxic_IFN_signaling	ART3	10.0005	5.66224	1.51579e-23	6.19067e-22	0.0609987	0.00104328	0.0599554
Cytotoxic_IFN_signaling	RIGI	8.43581	2.71762	3.28919e-17	1.03757e-15	0.0583507	0.00768591	0.0506648
Cytotoxic_IFN_signaling	CCL8	25.7644	4.88598	2.22275e-146	4.21776e-144	0.160677	0.00629927	0.154378
Cytotoxic_IFN_signaling	TXN	54.2702	1.95487	0	0	0.472669	0.156518	0.316151
Cytotoxic_IFN_signaling	APOBEC3A	11.8297	4.86743	2.74156e-32	1.43586e-30	0.0733876	0.00246953	0.070918
Cytotoxic_IFN_signaling	IL1RN	10.985	4.82835	4.51482e-28	2.15003e-26	0.0682807	0.00242991	0.0658508
Cytotoxic_IFN_signaling	CXCL11	46.3002	6.07781	0	0	0.282958	0.00585027	0.277108
Fibroblasts	TIMP3	6.04275	1.81356	1.51511e-09	1.99866e-07	0.213592	0.105998	0.107594
Fibroblasts	FBLN1	4.05316	3.93855	5.05309e-05	0.00293293	0.092233	0.0110444	0.0811886
Fibroblasts	EFEMP1	3.77424	2.76428	0.000160494	0.00798199	0.100728	0.0262539	0.0744743
Fibroblasts	SPARCL1	3.37805	1.46691	0.000730029	0.029964	0.145631	0.085138	0.0604931
Fibroblasts	GSN	3.96015	1.47051	7.49022e-05	0.00419929	0.18932	0.125759	0.0635614
Fibroblasts	HBB	6.99416	2.71239	2.66861e-12	4.84038e-10	0.200243	0.0677641	0.132479
Fibroblasts	FOS	5.99342	3.73886	2.0547e-09	2.63986e-07	0.139563	0.0204977	0.119065
Fibroblasts	MGP	12.4188	3.5367	2.06757e-35	3.40019e-32	0.292476	0.0524844	0.239991
Fibroblasts	A2M	5.44821	1.80069	5.08798e-08	5.28169e-06	0.195388	0.0973173	0.0980711
Fibroblasts	IGHG3	6.19549	0.64741	5.81042e-10	8.05233e-08	0.456311	0.38645	0.0698612
Fibroblasts	IGHA1	9.95936	1.58646	2.29545e-23	1.66541e-20	0.362864	0.19653	0.166334
Fibroblasts	IGFBP5	4.91752	2.22434	8.76483e-07	7.53348e-05	0.156553	0.0642776	0.0922758
Fibroblasts	RNASE1	7.15004	1.67091	8.67529e-13	1.67189e-10	0.26699	0.145461	0.121529
Fibroblasts	CAVIN1	4.54326	2.20934	5.5392e-06	0.000411569	0.140777	0.0543563	0.0864204
Fibroblasts	CFD	5.37206	3.76603	7.7842e-08	7.83757e-06	0.126214	0.0195851	0.106628
Fibroblasts	TAGLN	7.61651	1.92911	2.60625e-14	6.30304e-12	0.253641	0.119745	0.133895
Fibroblasts	CNN3	3.25354	1.37082	0.00113976	0.0449202	0.152913	0.0961005	0.0568121
Fibroblasts	IGHG4	7.30925	0.533299	2.68635e-13	5.56865e-11	0.553398	0.479649	0.0737495
Fibroblasts	KIAA1958	10.3036	1.21826	6.7867e-25	5.77291e-22	0.478155	0.392802	0.0853529
Fibroblasts	IGHG1	12.3817	0.843145	3.28371e-35	5.06265e-32	0.699029	0.557849	0.14118
Fibroblasts	IGFBP7	7.71674	1.2446	1.19339e-14	3.0349e-12	0.364078	0.268646	0.0954314
Fibroblasts	SLC35E2B	15.0946	1.16864	1.75856e-51	4.82001e-48	0.644417	0.569501	0.074916
Fibroblasts	ACTA2	6.28595	1.98371	3.25859e-10	4.7847e-08	0.211165	0.0974577	0.113707
Fibroblasts	ENSG00000280011	3.73256	1.25155	0.000189547	0.00920424	0.206311	0.152317	0.0539936
Fibroblasts	C3	4.284	2.01654	1.83566e-05	0.00120112	0.145631	0.065822	0.0798091
Fibroblasts	ADH1B	3.72871	2.45705	0.000192461	0.00930907	0.11165	0.0396382	0.0720122
Fibroblasts	MYL9	3.57123	2.44705	0.000355308	0.0158781	0.106796	0.0378482	0.0689479
Fibroblasts	DCN	6.33273	2.44613	2.40863e-10	3.60098e-08	0.182039	0.06216	0.119879
Fibroblasts	TIMP2	3.81645	1.5166	0.000135384	0.00688589	0.166262	0.0995753	0.0666868
Fibroblasts	TRPM3	20.0568	1.25404	1.75959e-89	8.6811e-86	0.758495	0.684614	0.0738813
Fibroblasts	APOD	11.4993	5.19034	1.33017e-30	1.5625e-27	0.245146	0.0159934	0.229152
Fibroblasts	IGHGP	8.84635	0.832946	9.04275e-19	3.78079e-16	0.523058	0.415769	0.10729
Fibroblasts	FABP4	4.80241	3.97296	1.56766e-06	0.000130646	0.110437	0.014566	0.0958709
Fibroblasts	ENSG00000254687	15.5113	1.25867	2.91089e-54	8.97574e-51	0.63835	0.554081	0.0842681
Germinal_Center_Plasma_IgM_B_cell	CD53	12.3041	0.531093	8.61025e-35	1.06733e-32	0.302496	0.2397	0.0627961
Germinal_Center_Plasma_IgM_B_cell	CD79B	15.8069	1.89416	2.787e-56	4.94602e-54	0.132548	0.0382257	0.0943225
Germinal_Center_Plasma_IgM_B_cell	CXCR4	12.313	0.67174	7.71293e-35	9.658e-33	0.239284	0.171137	0.0681469
Germinal_Center_Plasma_IgM_B_cell	CD52	24.1869	0.597817	3.05454e-129	1.21531e-126	0.532925	0.430869	0.102056
Germinal_Center_Plasma_IgM_B_cell	HMGN2	21.8893	0.61238	3.28577e-106	1.05264e-103	0.511352	0.441954	0.0693974
Germinal_Center_Plasma_IgM_B_cell	HLA-DQB1	10.0144	0.575386	1.31711e-23	1.14002e-21	0.217617	0.16128	0.0563365
Germinal_Center_Plasma_IgM_B_cell	LAT2	9.13779	1.89722	6.37408e-20	4.67964e-18	0.0768724	0.0223303	0.0545421
Germinal_Center_Plasma_IgM_B_cell	ATP2A3	10.4837	0.663095	1.02666e-25	9.77827e-24	0.207537	0.149071	0.0584654
Germinal_Center_Plasma_IgM_B_cell	MARCKSL1	9.22325	0.625155	2.8824e-20	2.14813e-18	0.191898	0.140364	0.0515346
Germinal_Center_Plasma_IgM_B_cell	MKNK2	9.00391	0.662549	2.1782e-19	1.53959e-17	0.174282	0.12283	0.0514519
Germinal_Center_Plasma_IgM_B_cell	IGHM	53.2595	1.8452	0	0	0.479887	0.182289	0.297598
Germinal_Center_Plasma_IgM_B_cell	CD24	21.5782	1.84306	2.88009e-103	8.99317e-101	0.190956	0.0641896	0.126767
Germinal_Center_Plasma_IgM_B_cell	ODC1	11.3244	1.00444	9.9408e-30	1.07083e-27	0.145643	0.078777	0.066866
Germinal_Center_Plasma_IgM_B_cell	SEL1L3	9.99849	0.703657	1.54735e-23	1.33461e-21	0.171738	0.113078	0.0586597
Germinal_Center_Plasma_IgM_B_cell	RFTN1	9.4868	0.837222	2.38247e-21	1.86574e-19	0.149317	0.094395	0.054922
Germinal_Center_Plasma_IgM_B_cell	HMGA1	13.2771	0.838285	3.14272e-40	4.40481e-38	0.21366	0.139412	0.0742476
Germinal_Center_Plasma_IgM_B_cell	CR1	8.95687	1.24866	3.34031e-19	2.32109e-17	0.0959962	0.0426125	0.0533837
Germinal_Center_Plasma_IgM_B_cell	HLA-DMA	9.63093	0.838384	5.91937e-22	4.77186e-20	0.149976	0.0939325	0.0560439
Germinal_Center_Plasma_IgM_B_cell	CD83	13.0478	1.2199	6.53974e-39	8.86386e-37	0.144418	0.0670173	0.077401
Germinal_Center_Plasma_IgM_B_cell	CD37	23.6516	1.20221	1.13584e-123	4.24527e-121	0.283561	0.150247	0.133314
Germinal_Center_Plasma_IgM_B_cell	SPIB	9.27974	0.841128	1.699e-20	1.27777e-18	0.140933	0.0866124	0.0543202
Germinal_Center_Plasma_IgM_B_cell	GGA2	11.8672	1.19779	1.75228e-32	2.03893e-30	0.136128	0.0660791	0.070049
Germinal_Center_Plasma_IgM_B_cell	HLA-DQA1	15.0961	0.834658	1.71908e-51	2.84606e-49	0.2374	0.152269	0.0851312
Germinal_Center_Plasma_IgM_B_cell	TCEA1	8.88764	0.846003	6.24232e-19	4.27737e-17	0.133396	0.0813271	0.052069
Germinal_Center_Plasma_IgM_B_cell	PARP1	9.15546	0.892426	5.4128e-20	3.99769e-18	0.133961	0.0803229	0.0536384
Germinal_Center_Plasma_IgM_B_cell	BASP1	18.0068	1.1557	1.72347e-72	3.86495e-70	0.218088	0.114387	0.103701
Germinal_Center_Plasma_IgM_B_cell	MEF2C	10.2491	1.05482	1.1946e-24	1.06769e-22	0.123222	0.0622605	0.0609613
Germinal_Center_Plasma_IgM_B_cell	SYPL1	14.7614	0.91626	2.59676e-49	4.13271e-47	0.214037	0.129502	0.0845343
Germinal_Center_Plasma_IgM_B_cell	BCL11A	9.71226	1.03997	2.67331e-22	2.16925e-20	0.124729	0.0676779	0.0570512
Germinal_Center_Plasma_IgM_B_cell	SYK	8.85956	1.02216	8.03343e-19	5.44419e-17	0.111729	0.0591686	0.0525601
Germinal_Center_Plasma_IgM_B_cell	HLA-DRA	64.8526	0.963121	0	0	0.873198	0.708002	0.165196
Germinal_Center_Plasma_IgM_B_cell	IKZF3	13.1988	1.01569	8.91439e-40	1.23539e-37	0.175035	0.0983457	0.0766896
Germinal_Center_Plasma_IgM_B_cell	NIBAN3	9.31415	1.1624	1.22928e-20	9.30184e-19	0.108902	0.0538305	0.055072
Germinal_Center_Plasma_IgM_B_cell	FCMR	12.0648	0.700309	1.6204e-33	1.93101e-31	0.240509	0.17637	0.0641392
Germinal_Center_Plasma_IgM_B_cell	HMGB2	13.0283	1.25336	8.44575e-39	1.13228e-36	0.158078	0.0834941	0.0745841
Germinal_Center_Plasma_IgM_B_cell	BLNK	9.78583	1.31635	1.29524e-22	1.06503e-20	0.102308	0.0440924	0.0582157
Germinal_Center_Plasma_IgM_B_cell	HMGN1	19.9295	0.730462	2.25648e-88	5.98525e-86	0.385869	0.295341	0.090528
Germinal_Center_Plasma_IgM_B_cell	P2RX5	8.46715	1.74824	2.51467e-17	1.59465e-15	0.0738577	0.0232684	0.0505893
Germinal_Center_Plasma_IgM_B_cell	CD74	64.0308	0.767267	0	0	0.945172	0.865754	0.0794179
Germinal_Center_Plasma_IgM_B_cell	DOK3	12.3096	1.70788	8.04432e-35	1.00221e-32	0.111069	0.0378822	0.0731871
Germinal_Center_Plasma_IgM_B_cell	LTB	26.636	0.780667	2.59946e-156	1.25732e-153	0.467169	0.338284	0.128885
Germinal_Center_Plasma_IgM_B_cell	ADAM28	8.63936	1.6387	5.65309e-18	3.70879e-16	0.0801696	0.0287519	0.0514177
Germinal_Center_Plasma_IgM_B_cell	HLA-DMB	10.6712	0.805616	1.388e-26	1.39184e-24	0.171738	0.110053	0.0616855
Germinal_Center_Plasma_IgM_B_cell	RALGPS2	11.8108	1.57726	3.43265e-32	3.93845e-30	0.111917	0.0417404	0.0701767
Germinal_Center_Plasma_IgM_B_cell	NCOA3	9.22933	0.817937	2.72323e-20	2.03566e-18	0.14536	0.091607	0.0537534
Germinal_Center_Plasma_IgM_B_cell	PLEKHA2	12.3883	0.813996	3.02418e-35	3.82566e-33	0.200471	0.130308	0.0701626
Germinal_Center_Plasma_IgM_B_cell	POU2F2	11.8573	1.49067	1.97287e-32	2.27414e-30	0.116533	0.0460612	0.0704721
Germinal_Center_Plasma_IgM_B_cell	HLA-DOB	8.97955	1.48425	2.71886e-19	1.89997e-17	0.0871408	0.0336408	0.0535001
Germinal_Center_Plasma_IgM_B_cell	HVCN1	10.5455	1.47946	5.32852e-26	5.17496e-24	0.104475	0.0419122	0.0625626
Germinal_Center_Plasma_IgM_B_cell	LY86	10.1999	1.46236	1.98573e-24	1.7557e-22	0.100801	0.0401681	0.0606327
Germinal_Center_Plasma_IgM_B_cell	SKIL	11.2692	1.45778	1.8634e-29	1.98989e-27	0.114461	0.0477657	0.066695
Germinal_Center_Plasma_IgM_B_cell	POU2AF1	20.6925	1.45702	4.04646e-95	1.20263e-92	0.204899	0.0826088	0.12229
Germinal_Center_Plasma_IgM_B_cell	PARP15	9.73194	1.3549	2.20345e-22	1.79388e-20	0.105134	0.0477789	0.0573554
Germinal_Center_Plasma_IgM_B_cell	AFF3	11.9354	1.32277	7.73812e-33	9.1332e-31	0.126896	0.0562749	0.070621
Germinal_Center_Plasma_IgM_B_cell	HLA-DOA	10.4412	0.972023	1.6081e-25	1.51407e-23	0.140933	0.0796094	0.0613232
Germinal_Center_Plasma_IgM_B_cell	EZR	15.3844	0.96144	2.08213e-53	3.5668e-51	0.216298	0.12871	0.0875881
Germinal_Center_Plasma_IgM_B_cell	CORO1A	11.1442	0.50003	7.6386e-29	8.08708e-27	0.282996	0.223488	0.059508
Germinal_Center_Plasma_IgM_B_cell	TNFRSF13C	20.2334	2.2892	4.97511e-91	1.36362e-88	0.156382	0.0358209	0.120562
Germinal_Center_Plasma_IgM_B_cell	SERPINE2	21.07	3.34809	1.50047e-98	4.56957e-96	0.142628	0.017045	0.125583
Germinal_Center_Plasma_IgM_B_cell	TLR10	12.7762	2.13157	2.22592e-37	2.90523e-35	0.102025	0.0258714	0.076154
Germinal_Center_Plasma_IgM_B_cell	CD19	27.6038	2.59462	1.00264e-167	5.04758e-165	0.205181	0.0416215	0.16356
Germinal_Center_Plasma_IgM_B_cell	CLU	51.2463	2.12433	0	0	0.44927	0.180637	0.268632
Germinal_Center_Plasma_IgM_B_cell	FCRL3	9.92267	2.08107	3.31768e-23	2.81239e-21	0.079887	0.0206654	0.0592215
Germinal_Center_Plasma_IgM_B_cell	PAX5	23.1507	2.17793	1.43128e-118	5.26966e-116	0.184456	0.0470654	0.137391
Germinal_Center_Plasma_IgM_B_cell	CD22	18.3273	2.56928	5.01318e-75	1.13454e-72	0.134715	0.0253693	0.109346
Germinal_Center_Plasma_IgM_B_cell	SMIM14	30.312	2.05562	7.97719e-202	4.91953e-199	0.255299	0.0782485	0.177051
Germinal_Center_Plasma_IgM_B_cell	BANK1	19.356	2.14742	1.81423e-83	4.66182e-81	0.156759	0.042084	0.114675
Germinal_Center_Plasma_IgM_B_cell	MS4A1	65.9498	2.94846	0	0	0.473952	0.0955313	0.378421
Germinal_Center_Plasma_IgM_B_cell	IGHD	8.66744	2.13285	4.41946e-18	2.92277e-16	0.0688648	0.0171111	0.0517537
Germinal_Center_Plasma_IgM_B_cell	LINC01857	17.6616	2.62237	8.29207e-70	1.76335e-67	0.129534	0.024299	0.105235
Germinal_Center_Plasma_IgM_B_cell	IRAG2	20.3596	2.04894	3.81377e-92	1.06907e-89	0.173245	0.053923	0.119322
Germinal_Center_Plasma_IgM_B_cell	CR2	72.6524	3.84159	0	0	0.483467	0.0650353	0.418432
Germinal_Center_Plasma_IgM_B_cell	FDCSP	84.2144	4.20786	0	0	0.549505	0.0696335	0.479872
Germinal_Center_Plasma_IgM_B_cell	CXCL13	64.2184	4.22755	0	0	0.415921	0.0385429	0.377378
Germinal_Center_Plasma_IgM_B_cell	CSTA	11.6839	2.02064	1.54014e-31	1.72692e-29	0.0964673	0.0268888	0.0695784
Germinal_Center_Plasma_IgM_B_cell	VPREB3	24.8594	2.80441	2.04598e-136	8.85445e-134	0.177296	0.0291219	0.148174
Germinal_Center_Plasma_IgM_B_cell	CD1C	11.1154	2.30056	1.05569e-28	1.10346e-26	0.0861046	0.019833	0.0662716
Germinal_Center_Plasma_IgM_B_cell	FCRLA	15.467	2.29982	5.7939e-54	9.99469e-52	0.118135	0.0257525	0.0923822
Germinal_Center_Plasma_IgM_B_cell	CD79A	54.8148	2.27525	0	0	0.442487	0.132251	0.310236
Germinal_Center_Plasma_IgM_B_cell	SWAP70	15.9974	1.96134	1.33297e-57	2.45386e-55	0.133302	0.0380804	0.0952215
High_Endothelial_Venules	CNN3	12.6474	0.941688	1.15576e-36	2.71528e-34	0.1674	0.0878487	0.0795518
High_Endothelial_Venules	CCL19	38.2888	1.07701	0	0	0.515723	0.281655	0.234068
High_Endothelial_Venules	CAVIN1	9.40168	1.10274	5.36965e-21	7.74611e-19	0.107862	0.048634	0.0592276
High_Endothelial_Venules	FSTL1	9.08878	0.914108	1.00158e-19	1.38028e-17	0.121174	0.0640202	0.0571538
High_Endothelial_Venules	CALD1	9.59104	0.939533	8.72047e-22	1.29588e-19	0.119392	0.0586787	0.0607133
High_Endothelial_Venules	CXCL14	15.5825	1.04003	9.57138e-55	3.63241e-52	0.190985	0.0924346	0.0985508
High_Endothelial_Venules	SPARC	18.6927	1.22441	5.67639e-78	3.50063e-75	0.210377	0.0931772	0.1172
High_Endothelial_Venules	MGP	11.1591	1.19897	6.46258e-29	1.21694e-26	0.117505	0.0469794	0.0705258
High_Endothelial_Venules	SPARCL1	30.0754	2.23904	1.01514e-198	5.0083e-195	0.250839	0.0651928	0.185646
High_Endothelial_Venules	ACTA2	23.9063	1.62056	2.63225e-126	4.05827e-123	0.231027	0.0820772	0.14895
High_Endothelial_Venules	IFI27	13.2396	1.32379	5.18503e-40	1.30515e-37	0.144235	0.0617794	0.0824554
High_Endothelial_Venules	TSPAN7	10.6196	1.32708	2.41496e-26	4.19522e-24	0.111321	0.0447256	0.0665952
High_Endothelial_Venules	ACKR1	26.043	1.58686	1.61565e-149	3.62317e-146	0.263732	0.104394	0.159337
High_Endothelial_Venules	RAMP3	10.3901	1.41853	2.75017e-25	4.58387e-23	0.101258	0.0357883	0.0654696
High_Endothelial_Venules	A2M	23.0203	1.55999	2.91884e-117	4.23542e-114	0.225996	0.0823769	0.143619
High_Endothelial_Venules	AQP1	16.3399	2.29055	5.13334e-60	2.07589e-57	0.132075	0.0300168	0.102059
High_Endothelial_Venules	COL15A1	13.6564	2.6204	1.84868e-42	5.06701e-40	0.103459	0.0179788	0.0854803
High_Endothelial_Venules	TAGLN	15.4827	0.904318	4.53844e-54	1.67096e-51	0.208386	0.110166	0.0982199
High_Endothelial_Venules	CCL21	77.6989	1.35681	0	0	0.929245	0.625428	0.303817
High_Endothelial_Venules	IGFBP5	8.50758	0.870591	1.77597e-17	2.30577e-15	0.112998	0.0592128	0.0537851
High_Endothelial_Venules	C7	13.5245	0.596362	1.12032e-41	2.87876e-39	0.240252	0.152325	0.0879267
High_Endothelial_Venules	PLVAP	16.7847	2.00486	3.1595e-63	1.36734e-60	0.142138	0.0370129	0.105125
High_Endothelial_Venules	CXCL12	12.0667	0.592351	1.58349e-33	3.39666e-31	0.218344	0.140417	0.0779267
High_Endothelial_Venules	SPTBN1	11.9996	0.521822	3.57016e-33	7.52724e-31	0.236688	0.158279	0.0784089
High_Endothelial_Venules	SELENOW	8.07818	0.537299	6.57382e-16	8.23163e-14	0.159329	0.108068	0.0512608
High_Endothelial_Venules	PECAM1	9.80335	0.572626	1.0891e-22	1.70038e-20	0.188784	0.126738	0.0620464
High_Endothelial_Venules	IGFBP7	27.5598	0.841458	3.37596e-167	1.18969e-163	0.424319	0.250322	0.173996
High_Endothelial_Venules	VWF	18.907	2.15238	9.98527e-80	6.48201e-77	0.15608	0.0379119	0.118168
High_Endothelial_Venules	EPAS1	9.46305	0.86562	2.99087e-21	4.36561e-19	0.126101	0.0661699	0.0599308
M1_macrophages	HLA-DPA1	20.4065	0.641916	1.46484e-92	7.22692e-89	0.72613	0.586251	0.139879
M1_macrophages	LYZ	37.0834	1.3571	5.1996e-301	1.28264e-296	0.724035	0.398561	0.325474
M1_macrophages	APOC1	7.59456	0.655916	3.08843e-14	2.17673e-11	0.245136	0.172935	0.0722011
M1_macrophages	HLA-DRA	26.1561	0.695205	8.39213e-151	6.90057e-147	0.876384	0.722359	0.154025
M1_macrophages	MMP9	6.77787	0.626256	1.21962e-11	6.83764e-09	0.220892	0.155239	0.065653
Macrophages	LTF	9.69622	1.95525	3.12866e-22	2.03635e-20	0.0744482	0.0199541	0.0544941
Macrophages	CEMIP	86.8581	3.67136	0	0	0.546062	0.0723318	0.47373
Macrophages	LGMN	62.887	2.33228	0	0	0.470473	0.134734	0.335739
Macrophages	TFPI	22.2486	2.33394	1.16384e-109	2.51838e-107	0.158426	0.0334639	0.124962
Macrophages	MAF	24.8311	1.45309	4.1371e-136	1.0521e-133	0.228313	0.0891651	0.139148
Macrophages	LIPA	30.2286	1.43635	9.98694e-201	4.03865e-198	0.292987	0.128519	0.164468
Macrophages	TIMD4	48.3606	2.30115	0	0	0.360104	0.0950689	0.265035
Macrophages	CTSC	53.0254	1.46305	0	0	0.526839	0.260727	0.266112
Macrophages	RNASE1	52.6573	2.29824	0	0	0.393744	0.105634	0.288111
Macrophages	IGFBP7	51.5246	1.47522	0	0	0.500448	0.231262	0.269186
Macrophages	TGFBR3	9.77967	1.47863	1.37658e-22	9.10391e-21	0.087725	0.032829	0.054896
Macrophages	CPVL	13.6217	1.43492	2.97634e-42	3.05918e-40	0.123076	0.0464469	0.0766288
Macrophages	LRRC55	8.96398	3.57172	3.13161e-19	1.91214e-17	0.0551438	0.00471494	0.0504288
Macrophages	NR2F1	18.7313	2.4305	2.75198e-78	4.40817e-76	0.13114	0.025993	0.105147
Macrophages	ALDH1A1	14.9393	2.34782	1.82924e-50	2.07943e-48	0.105808	0.0218725	0.0839351
Macrophages	LTBP2	16.8197	2.29018	1.74948e-63	2.41096e-61	0.119736	0.0251283	0.0946077
Macrophages	HMOX1	51.6894	2.78062	0	0	0.356765	0.072548	0.284217
Macrophages	CXCL5	13.2601	2.70871	3.94571e-40	4.02201e-38	0.0889468	0.0144285	0.0745183
Macrophages	BMPER	10.0962	2.68729	5.74016e-24	3.98868e-22	0.0670359	0.0101999	0.056836
Macrophages	F13A1	28.5614	2.68464	2.02651e-179	7.24492e-177	0.194103	0.0339773	0.160125
Macrophages	SIGLEC1	51.5863	2.6566	0	0	0.361163	0.0778708	0.283292
Macrophages	CXCL2	10.3093	2.93969	6.39877e-25	4.53577e-23	0.0676061	0.00968657	0.0579195
Macrophages	LILRB5	13.0629	2.95231	5.36473e-39	5.25147e-37	0.0846298	0.0111186	0.0735112
Macrophages	MARCO	37.1466	3.04726	4.97376e-302	3.14597e-299	0.242975	0.0354499	0.207525
Macrophages	CEACAM1	10.1483	2.34248	3.37148e-24	2.35603e-22	0.072086	0.0150635	0.0570225
Macrophages	MRC1	27.776	3.12501	8.44946e-170	2.89488e-167	0.178627	0.0226155	0.156011
Macrophages	LYVE1	33.5861	3.39066	2.67292e-247	1.29285e-244	0.211697	0.023291	0.188406
Macrophages	PLTP	66.0458	2.59737	0	0	0.472265	0.117333	0.354932
Macrophages	CETP	37.9635	2.59232	0	0	0.264315	0.0528236	0.211492
Macrophages	PROX1	13.6387	3.3984	2.35623e-42	2.43194e-40	0.0856887	0.0090381	0.0766506
Macrophages	SEMA3A	15.63	2.53088	4.54789e-55	5.55383e-53	0.107437	0.0196028	0.0878339
Macrophages	STAB2	65.9797	3.51642	0	0	0.419076	0.0553904	0.363686
Macrophages	COLEC12	11.2232	2.45785	3.13598e-29	2.51164e-27	0.0772176	0.0140638	0.0631538
Macrophages	PYGL	10.0437	2.44533	9.7881e-24	6.68845e-22	0.0687464	0.0121859	0.0565605
Macrophages	STAB1	33.9757	2.81594	5.08922e-253	2.51082e-250	0.227743	0.0376115	0.190131
Macrophages	CLEC4M	70.5392	3.34169	0	0	0.455079	0.0675223	0.387556
Macrophages	CD209	77.9582	2.78122	0	0	0.540034	0.124439	0.415595
Macrophages	FLRT2	10.9174	1.94209	9.51464e-28	7.31175e-26	0.0835709	0.0221156	0.0614553
Macrophages	FXYD6	16.1619	1.49744	9.36103e-59	1.21536e-56	0.144661	0.0539719	0.0906888
Macrophages	TIMP3	40.6558	2.19146	0	0	0.302028	0.0746825	0.227346
Macrophages	CD163	35.8425	2.28267	2.4029e-281	1.34715e-278	0.264071	0.0647528	0.199318
Macrophages	IL33	32.3843	2.19426	4.56428e-230	2.04712e-227	0.241671	0.0612402	0.180431
Macrophages	LIFR	14.2579	1.75988	4.00162e-46	4.34855e-44	0.116071	0.0359633	0.0801074
Macrophages	CST3	100.713	2.19444	0	0	0.789932	0.372251	0.417682
Macrophages	RAI14	9.41101	1.71583	4.91404e-21	3.1082e-19	0.0767288	0.0237909	0.052938
Macrophages	APOE	49.5304	1.70831	0	0	0.437403	0.174507	0.262896
Macrophages	GPRC5B	10.9425	2.21911	7.21746e-28	5.56376e-26	0.0785208	0.0169414	0.0615794
Macrophages	C1QC	56.8375	1.69788	0	0	0.511607	0.217617	0.29399
Macrophages	MS4A4A	17.8795	1.69486	1.70465e-71	2.54851e-69	0.149548	0.049284	0.100264
Macrophages	MPP1	11.3606	1.68656	6.57275e-30	5.42263e-28	0.0924493	0.0284518	0.0639975
Macrophages	CEMIP2	21.1584	1.67811	2.30959e-99	4.31613e-97	0.178219	0.0596325	0.118587
Macrophages	IGFBP4	29.2306	1.67626	7.92791e-188	2.91889e-185	0.248758	0.0859768	0.162781
Macrophages	CD14	36.2799	2.22296	3.35505e-288	1.97053e-285	0.270343	0.068549	0.201794
Macrophages	RXRA	10.5067	1.66974	8.04348e-26	5.853e-24	0.0853629	0.0261146	0.0592483
Macrophages	FOLR2	11.938	1.77708	7.50355e-33	6.54055e-31	0.0953002	0.0281275	0.0671726
Macrophages	PLA1A	14.131	1.66599	2.44507e-45	2.61104e-43	0.119899	0.0407457	0.0791533
Macrophages	CTSL	46.0617	2.18418	0	0	0.352936	0.10177	0.251167
Macrophages	TNFRSF21	26.7759	1.79327	6.17502e-158	1.88056e-155	0.221471	0.0722778	0.149193
Macrophages	PAPLN	19.2777	1.96757	8.27391e-83	1.36067e-80	0.14857	0.0404485	0.108122
Macrophages	S100A16	13.8673	1.99812	1.00011e-43	1.04537e-41	0.106378	0.0285869	0.0777909
Macrophages	RHOB	14.8251	1.92569	1.00769e-49	1.12479e-47	0.115826	0.0326668	0.0831595
Macrophages	SDC3	30.0425	2.04838	2.73695e-198	1.05492e-195	0.231734	0.064361	0.167373
Macrophages	C2	10.4389	1.88732	1.6471e-25	1.18457e-23	0.0805571	0.0218049	0.0587522
Macrophages	SMAD1	12.2079	1.87887	2.82149e-34	2.51265e-32	0.0952187	0.0265739	0.0686448
Macrophages	TCN2	13.0894	2.0536	3.78512e-39	3.71997e-37	0.099047	0.0255742	0.0734728
Macrophages	CLDN5	11.0664	2.05697	1.82645e-28	1.43031e-26	0.0824306	0.0201972	0.0622333
Macrophages	MMP9	42.9969	1.83075	0	0	0.35929	0.124358	0.234931
Macrophages	CR1	15.8918	1.82071	7.22654e-57	9.18888e-55	0.125927	0.0364496	0.0894769
Macrophages	PDK4	9.63063	1.81569	5.93655e-22	3.84364e-20	0.0751812	0.0209133	0.054268
Macrophages	CCDC152	13.1861	1.81364	1.05556e-39	1.0542e-37	0.104586	0.0303837	0.0742021
Macrophages	SELENOP	99.8932	2.14344	0	0	0.789199	0.363199	0.426
Macrophages	EPHX1	12.4613	1.8029	1.21447e-35	1.1137e-33	0.0988026	0.0286949	0.0701077
Macrophages	S100A9	31.2164	2.17189	6.37596e-214	2.71176e-211	0.233445	0.0593488	0.174096
Macrophages	CXCL16	11.4438	1.79021	2.52488e-30	2.11131e-28	0.0908202	0.0263983	0.064422
Macrophages	IL2RA	21.3542	1.66123	3.56238e-101	6.86537e-99	0.180907	0.0611186	0.119789
Macrophages	TSPAN7	19.9633	2.12618	1.14843e-88	2.02354e-86	0.148245	0.0361389	0.112106
Macrophages	S100A8	14.8211	1.64923	1.07069e-49	1.18972e-47	0.126008	0.0428803	0.0831277
Macrophages	C1QA	42.9515	1.60603	0	0	0.39293	0.16224	0.23069
Macrophages	TLR4	10.112	1.59591	4.89008e-24	3.40758e-22	0.0849556	0.0280195	0.0569362
Macrophages	SOD2	32.4402	1.57966	7.43942e-231	3.39844e-228	0.291032	0.111835	0.179197
Macrophages	KCTD12	22.2418	1.57901	1.35327e-109	2.90282e-107	0.195243	0.0709808	0.124262
Macrophages	NINJ1	10.4231	1.65728	1.94534e-25	1.39094e-23	0.0861774	0.0275466	0.0586308
Macrophages	FTLP3	9.13944	1.57588	6.27782e-20	3.88123e-18	0.0777063	0.0262902	0.0514161
Macrophages	MGST2	15.3621	1.56566	2.93843e-53	3.43532e-51	0.134153	0.047987	0.0861663
Macrophages	PRCP	22.2815	1.55752	5.59178e-110	1.22069e-107	0.197198	0.0726695	0.124528
Macrophages	NPL	12.4167	1.55607	2.12101e-35	1.92357e-33	0.107355	0.0375304	0.0698248
Macrophages	STOM	37.0219	1.55333	5.09463e-300	3.14186e-297	0.342347	0.141475	0.200872
Macrophages	C1QB	40.8233	1.55223	0	0	0.382667	0.164118	0.218549
Macrophages	ASPH	10.4716	1.53049	1.16678e-25	8.46537e-24	0.0922864	0.0335045	0.0587819
Macrophages	TNC	12.3239	1.5258	6.73201e-35	6.03874e-33	0.109962	0.0409619	0.0689998
Macrophages	LYZ	71.7815	1.52282	0	0	0.703185	0.362726	0.340459
Macrophages	DAB2	47.4508	2.28138	0	0	0.351796	0.0899622	0.261834
Macrophages	TSPAN4	10.7694	1.61276	4.79998e-27	3.60993e-25	0.0906573	0.030073	0.0605844
Macrophages	NCEH1	15.4872	1.62266	4.23333e-54	5.06931e-52	0.131465	0.044542	0.0869233
Macrophages	F8	10.6601	2.27135	1.56474e-26	1.16967e-24	0.0761587	0.0162253	0.0599333
Macrophages	APLP2	22.8755	1.63452	8.14287e-116	1.80962e-113	0.197117	0.0693867	0.12773
Macrophages	FCGRT	29.176	1.63796	3.9108e-187	1.4187e-184	0.254215	0.0920832	0.162132
Macrophages	CTSB	63.0356	1.63473	0	0	0.587766	0.289084	0.298682
Macrophages	FTL	116.305	1.63077	0	0	0.961228	0.749108	0.21212
Macrophages	RAB32	9.90672	1.64361	3.89196e-23	2.60888e-21	0.0829193	0.0272629	0.0556564
Mast_cells	TPSB2	9.39607	5.56596	5.66381e-21	1.39715e-16	0.595506	0.034904	0.560602
Mast_cells	CPA3	5.02817	6.00612	4.95188e-07	0.00407176	0.314607	0.00837509	0.306232
Mast_cells	KIT	4.64678	5.91784	3.37155e-06	0.0138616	0.292135	0.00961628	0.282519
Plasma_IgA	GZMB	14.0225	1.22817	1.13484e-44	1.64671e-41	0.186164	0.0927613	0.0934027
Plasma_IgA	CCL21	36.3515	0.71145	2.48771e-289	2.04556e-285	0.813706	0.643819	0.169888
Plasma_IgA	IGHA1	36.6713	1.84933	2.09138e-294	2.5795e-290	0.40912	0.177391	0.23173
Plasma_IgA	ENSG00000286848	28.2361	2.34586	2.10888e-175	1.04044e-171	0.264153	0.0759627	0.188191
Plasma_IgA	JCHAIN	76.3564	2.26867	0	0	0.773934	0.340464	0.43347
Plasma_IgA	IGHA2	10.025	1.8632	1.18344e-23	6.95073e-21	0.105843	0.0379114	0.0679314
Plasma_IgA	IRF8	14.2821	0.667081	2.83139e-46	5.37267e-43	0.31701	0.229212	0.0877982
Plasma_IgA	LILRA4	8.92393	1.16962	4.50035e-19	2.09461e-16	0.122555	0.0623202	0.0602345
Plasma_IgG	HERPUD1	32.8732	1.09269	5.30904e-237	4.0926e-234	0.377161	0.241463	0.135699
Plasma_IgG	IGLC3	90.3427	2.63841	0	0	0.618778	0.256025	0.362753
Plasma_IgG	MZB1	32.6259	2.13119	1.76319e-233	1.24269e-230	0.229619	0.0711124	0.158507
Plasma_IgG	ENSG00000286848	18.0715	1.29619	5.34147e-73	9.41167e-71	0.164954	0.0760522	0.088902
Plasma_IgG	FCRL5	10.771	1.88297	4.71892e-27	3.31642e-25	0.0784471	0.024713	0.053734
Plasma_IgG	PRDX4	15.7099	1.64462	1.29305e-55	1.67879e-53	0.1273	0.0498972	0.0774024
Plasma_IgG	HSP90B1	20.7224	0.768896	2.17506e-95	5.36543e-93	0.327017	0.244147	0.08287
Plasma_IgG	XBP1	60.5071	2.03509	0	0	0.450563	0.187197	0.263366
Plasma_IgG	TXNDC5	11.0974	2.02739	1.2911e-28	9.65119e-27	0.0787547	0.0234281	0.0553266
Plasma_IgG	ENSG00000240040	79.4447	2.61463	0	0	0.51935	0.166353	0.352998
Plasma_IgG	ITM2C	12.9854	0.591067	1.48124e-38	1.34335e-36	0.251646	0.19622	0.0554263
Plasma_IgG	DERL3	11.0264	1.87965	2.84897e-28	2.10414e-26	0.0808466	0.0258695	0.0549772
Plasma_IgG	IGHG2	89.8619	3.33041	0	0	0.534547	0.120082	0.414466
Plasma_IgG	POU2AF1	11.4778	0.931902	1.70484e-30	1.33933e-28	0.142681	0.0872023	0.055479
Plasma_IgG	IGHG1	157.057	3.2199	0	0	0.94481	0.469719	0.475091
Plasma_IgG	SEL1L	11.7248	1.29685	9.51146e-32	7.64263e-30	0.111979	0.0544372	0.0575421
Plasma_IgG	CXCL12	18.0871	0.945768	4.02413e-73	7.14153e-71	0.218483	0.132916	0.0855663
Plasma_IgG	ERLEC1	10.3863	1.32292	2.86277e-25	1.89326e-23	0.0998585	0.0489549	0.0509035
Plasma_IgG	IGHG3	109.781	2.79219	0	0	0.718514	0.310219	0.408294
Plasma_IgG	IGLC2	99.3134	2.6544	0	0	0.683012	0.311219	0.371794
Plasma_IgG	JCHAIN	54.864	1.33146	0	0	0.553252	0.338858	0.214393
Plasma_IgG	SLAMF7	12.4677	1.05302	1.1197e-35	9.624e-34	0.142558	0.0827194	0.0598389
Plasma_IgG	SDC1	15.9416	2.82004	3.25733e-57	4.34334e-55	0.0960438	0.0162612	0.0797826
Plasma_IgG	IGLV3-21	13.8118	3.31936	2.16482e-43	2.14465e-41	0.0801083	0.0109788	0.0691295
Plasma_IgG	TENT5C	21.1244	2.15196	4.74495e-99	1.20668e-96	0.144158	0.0391897	0.104968
Plasma_IgG	IGHG4	102.842	2.83448	0	0	0.733649	0.421578	0.312071
Plasma_IgG	FKBP11	26.5501	1.80163	2.56198e-155	9.57558e-153	0.206977	0.0786363	0.128341
Plasma_IgG	IGHGP	114.641	2.82656	0	0	0.747247	0.340115	0.407132
Plasma_IgG	SSR4	41.9945	1.41507	0	0	0.391928	0.211967	0.179961
Plasma_IgG	IGLV2-14	10.2839	2.9903	8.3324e-25	5.36667e-23	0.0617117	0.0102079	0.0515038
Plasma_IgG	IGHA1	42.2637	1.67904	0	0	0.356242	0.161427	0.194815
Plasma_IgG	IGLL5	19.7368	2.63847	1.04112e-86	2.25283e-84	0.125577	0.0275398	0.098037
Plasma_IgG	SEC11C	27.7645	1.43091	1.16383e-169	4.94988e-167	0.257737	0.128962	0.128775
T_cell	CD3E	24.8564	0.663807	2.20485e-136	6.63284e-134	0.455412	0.345063	0.110349
T_cell	MARCKSL1	19.3931	1.08832	8.82844e-84	1.84559e-81	0.232703	0.131717	0.100987
T_cell	CCL21	33.3094	0.531333	2.82298e-243	1.83256e-240	0.764876	0.640568	0.124308
T_cell	CD3D	19.3383	0.741949	2.55884e-83	5.26011e-81	0.316961	0.22117	0.0957909
T_cell	FSCN1	14.4216	1.22626	3.78235e-47	5.3013e-45	0.157192	0.0798193	0.0773726
T_cell	CD2	11.817	0.538916	3.18683e-32	3.41795e-30	0.261284	0.20359	0.0576942
T_cell	FYB1	11.9833	0.548865	4.34852e-33	4.76752e-31	0.261518	0.202746	0.0587721
T_cell	LAMP3	16.3263	1.93781	6.41199e-60	1.06155e-57	0.130095	0.0411479	0.0889474
T_cell	BCL11B	10.6018	0.735163	2.92256e-26	2.5933e-24	0.173122	0.117579	0.055543
T_cell	CD83	13.4753	1.32368	2.18534e-41	2.85228e-39	0.138451	0.0657495	0.0727012
T_cell	MALAT1	33.3252	1.2926	1.66714e-243	1.11148e-240	0.363189	0.198827	0.164362
T_cell	LCK	11.4607	0.617481	2.07821e-30	2.13605e-28	0.217632	0.158604	0.0590279
T_cell	CD3G	15.3607	0.861985	3.00152e-53	4.54242e-51	0.218257	0.138085	0.0801721
T_cell	TRAC	31.2769	0.629174	9.61554e-215	5.04673e-212	0.598469	0.482943	0.115526
T_cell	LEF1	15.0706	0.835731	2.52696e-51	3.75512e-49	0.21935	0.140902	0.0784487
T_cell	TRBC1	24.8049	0.69852	7.93046e-136	2.32891e-133	0.434015	0.322774	0.111241
T_cell	CCL19	22.3832	0.649065	5.73644e-111	1.50539e-108	0.401609	0.291138	0.110471
T_cell	TRBC2	33.9116	0.65471	4.49943e-252	3.08311e-249	0.625722	0.508974	0.116748
T_cell	BIRC3	11.0969	0.677158	1.29893e-28	1.24677e-26	0.203264	0.147297	0.0559671
T_cell	NCCRP1	9.22223	3.5477	2.90975e-20	2.17509e-18	0.0561456	0.00518431	0.0509612
T_cell	CCR7	13.8601	0.930213	1.10549e-43	1.48208e-41	0.181946	0.10804	0.0739055
T_cell	TCF7	20.1769	0.725027	1.56376e-90	3.6738e-88	0.33742	0.238573	0.0988465
