## Supplemental Table 1 for "Open-ST: High-resolution spatial transcriptomics in 3D"

### Sheet: Hoja 1
Data S1. RNA quality and mapping statistics per sample
Sample ID	Figure	fastq file (R1)	fastq file (R2)	RIN	Read length	Sequenced reads	Total Sequenced Reads	phiX_input	phiX_mapped	phiX_pass	rRNA_input	rRNA_mapped	total_rRNA_mapped	ratio_rRNA_mapped	rRNA_pass	STAR_input_reads	STAR_uniq_mapped_reads	STAR_multi_mapped_reads	STAR_too_many_mapped_reads	STAR_unmapped_too_short	STAR_unmapped_other	STAR_avg_mapped_length	STAR_INTERGENIC	STAR_INTRONIC	STAR_CODING	STAR_UTR	STAR_AMB	Genic reads	Genic reads (% from total input)	Spatial mapping	Spatial mapping (%)	Spatial reads (% from total input)
e13_mouse_head	Figure 2, Figure S2, Figure 3, Figure S3, Figure S4	e13_mouse_head_R1_001.fastq.gz + e13_mouse_head_reseq_R1_001.fastq.gz	e13_mouse_head_R2_001.fastq.gz + e13_mouse_head_reseq_R2_001.fastq.gz	2023-09-08	32/128 + 32/90	160318273+409305788	569624061	160318273+409305788	601796+1981426	159716477+407324362	159716477+407324362	24897939+63636576	88534515	0.155426	134818538+343687786	134818538+343687786	98049132+242239239	24901776+76016414	1007216+3422304	8646851+14699052	2213563+7310777	115+83	2903583+7245312	3982335+9559765	38962991+99029352	34611656+87127023	17588567+39277787	312706961	54.8971	185741630	59.398	32.6078
adult_mouse_hippocampus	Figure 3, Figure S3	adult_mouse_hippocampus_R1_001.fastq.gz	adult_mouse_hippocampus_R2_001.fastq.gz	2023-09-08	32/98	600229447	600229447	600229447	3836570	596392877	596392877	39996755	39996755	0.0666358	556396122	556396122	362287721	115409924	16393866	51879869	10424742	88	12740597	13175233	139354836	146399918	50617137	320290796	53.3614	171759264	53.626	28.6156
primary_hnscc	Figure S1, Figure 4, Figure S5, Figure 5, Figure S6	primary_HNSCC_R1_001.fastq.gz + primary_HNSCC_reseq_R1_001.fastq.gz	primary_HNSCC_R2_001.fastq.gz + primary_HNSCC_reseq_R2_001.fastq.gz	2023-04-08	32/128 + 32/90	174919887+1151099148	1326019035	174919887+1151099148	1362637+9880882	173557250+1141218266	173557250+1141218266	3973647+29431379	33405026	0.025192	169583603+1111786887	169583603+1111786887	127233315+844603641	23056104+168172360	1106740+8507561	15258425+71732076	2929019+18771249	105+79	6132230+38005934	5999556+39413585	26559682+218069265	55632385+360467718	32909462+188647139	816687493	61.5894	465408320	56.9873	35.0982
metastatic_lymph_node_hnscc_2	Figure 1, Figure 2, Figure S2, Figure 6, Figure S7	metastatic_lymph_node_S2_R1_001.fastq.gz	metastatic_lymph_node_S2_R2_001.fastq.gz	2023-07-06	32/128	368421428	368421428	368421428	4010151	364411277	364411277	21856603	21856603	0.059325	342554674	342554674	254468447	53721883	3149598	23476567	7738179	102	12630860	19638110	56822228	100713653	64663596	218845629	59.4009	127177263	58.1128	34.5195
metastatic_lymph_node_hnscc_3	Figure 1, Figure 2, Figure S2, Figure 6, Figure S7	metastatic_lymph_node_S3_R1_001.fastq.gz	metastatic_lymph_node_S3_R2_001.fastq.gz	2023-07-06	32/128	699634647	699634647	699634647	5217136	694417511	694417511	51244400	51244400	0.0732445	643173111	643173111	504041765	91142271	4339875	33450481	10198719	107	20166190	29562573	124129968	192763028	137420006	440624619	62.9792	235623412	53.4749	33.6781
metastatic_lymph_node_hnscc_4	Figure 2, Figure S2, Figure 4, Figure S5, Figure 5, Figure S6, Figure 6, Figure S7	metastatic_lymph_node_S4_R1_001.fastq.gz + metastatic_lymph_node_S4_reseq_R1_001.fastq.gz	metastatic_lymph_node_S4_R2_001.fastq.gz + metastatic_lymph_node_S4_reseq_R2_001.fastq.gz	2023-07-06	32/128 + 32/90	782754637+476115730	1258870367	782754637+476115730	6271873+3724675	776482764+472391055	776482764+472391055	42375452+28522302	70897754	0.0563186	734107312+443868753	734107312+443868753	562271061+335029559	109954311+75024134	5692139+3825753	43022422+22192283	13167379+7797024	105+80	24651979+15413804	39568792+25278713	134266753+89899027	214887686+128555060	148895851+75882955	777213573	61.739	478592467	61.578	38.0176
metastatic_lymph_node_hnscc_5	Figure 1, Figure 2, Figure S2, Figure 6, Figure S7	metastatic_lymph_node_S5_R1_001.fastq.gz + metastatic_lymph_node_S5_reseq_R1_001.fastq.gz	metastatic_lymph_node_S5_R2_001.fastq.gz + metastatic_lymph_node_S5_reseq_R2_001.fastq.gz	2023-07-06	32/128 + 32/90	433491387+56095171	489586558	433491387+56095171	3311461+410921	430179926+55684250	430179926+55684250	31761774+4604650	36366424	0.0742799	398418152+51079600	398418152+51079600	309289503+39225197	57264468+8295007	2996183+424488	21928011+2274454	6939987+860454	105+80	13564093+1793679	19592400+2667380	79390298+11298966	115794865+14755778	80947847+8709394	299967660	61.2696	169405663	56.4746	34.6018
metastatic_lymph_node_hnscc_6	Figure 1, Figure 2, Figure S2, Figure 6, Figure S7	metastatic_lymph_node_S6_R1_001.fastq.gz + metastatic_lymph_node_S6_reseq_R1_001.fastq.gz	metastatic_lymph_node_S6_R2_001.fastq.gz + metastatic_lymph_node_S6_reseq_R2_001.fastq.gz	2023-07-06	32/128 + 32/90	461531635+73312780	534844415	461531635+73312780	4182641+642905	457348994+72669875	457348994+72669875	30824868+5431512	36256380	0.0677886	426524126+67238363	426524126+67238363	324393691+50534673	64515869+11358036	3340043+581857	26045127+3491599	8229396+1272198	103+79	14322194+2343644	18333146+3062402	70571209+12399717	135778368+21304422	85388774+11424488	323335122	60.4541	129900361	40.1751	24.2875
metastatic_lymph_node_hnscc_7	Figure 1, Figure 2, Figure S2, Figure 6, Figure S7	metastatic_lymph_node_S7_R1_001.fastq.gz	metastatic_lymph_node_S7_R2_001.fastq.gz	2023-07-06	32/128	875366872	875366872	875366872	7177728	868189144	868189144	54109086	54109086	0.061813	814080058	814080058	626486518	119211867	6266334	47552535	14562804	105	28510732	47215613	152293676	240051801	158414696	538768114	61.5477	206620689	38.3506	23.6039
metastatic_lymph_node_hnscc_9	Figure 1, Figure 2, Figure S2, Figure 6, Figure S7	metastatic_lymph_node_S9_R1_001.fastq.gz	metastatic_lymph_node_S9_R2_001.fastq.gz	2023-07-06	32/128	754987090	754987090	754987090	6803870	748183220	748183220	35790029	35790029	0.0474048	712393191	712393191	552568624	105543365	4934605	36497167	12849430	105	21621054	24110882	131689456	218564431	156582801	485969476	64.3679	271579450	55.8841	35.9714
metastatic_lymph_node_hnscc_11	Figure 1, Figure 2, Figure S2, Figure 6, Figure S7	metastatic_lymph_node_S11_R1_001.fastq.gz + metastatic_lymph_node_S11_reseq_R1_001.fastq.gz	metastatic_lymph_node_S11_R2_001.fastq.gz + metastatic_lymph_node_S11_reseq_R2_001.fastq.gz	2023-07-06	32/128 + 32/90	451447107+88066616	539513723	451447107+88066616	4893771+926009	446553336+87140607	446553336+87140607	16985391+3493170	20478561	0.0379574	429567945+83647437	429567945+83647437	328908213+62903327	65102657+14242144	3374943+720985	23113489+4046465	9068643+1734516	104+79	13554145+2710865	15923617+3249699	79042827+16978272	129578085+25068912	90809539+14895579	342840174	63.5461	206176579	60.1378	38.2153
metastatic_lymph_node_hnscc_17	Figure 1, Figure 2, Figure S2, Figure 6, Figure S7	metastatic_lymph_node_S17_R1_001.fastq.gz	metastatic_lymph_node_S17_R2_001.fastq.gz	2023-07-06	32/128	668499650	668499650	668499650	7276550	661223100	661223100	34359548	34359548	0.051398	626863552	626863552	459260230	111785429	5992507	34941030	14884356	100	21530998	33134831	93152093	181278642	130163666	402784674	60.252	246731731	61.2565	36.9083
metastatic_lymph_node_hnscc_18	Figure 1, Figure 2, Figure S2, Figure 6, Figure S7	metastatic_lymph_node_S18_R1_001.fastq.gz + metastatic_lymph_node_S18_reseq_R1_001.fastq.gz	metastatic_lymph_node_S18_R2_001.fastq.gz + metastatic_lymph_node_S18_reseq_R2_001.fastq.gz	2023-07-06	32/128 + 32/90	418127276+101836168	519963444	418127276+101836168	4207361+954898	413919915+100881270	413919915+100881270	23277814+6068932	29346746	0.05644	390642101+94812338	390642101+94812338	297983831+71546233	61539559+16512030	3263616+852878	19492064+3985647	8363031+1915550	103+79	13283426+3310824	22374384+5676538	60826781+16971300	119090208+28699102	82409032+16888469	325634321	62.6264	198958421	61.0987	38.2639
metastatic_lymph_node_hnscc_19	Figure 1, Figure 2, Figure S2, Figure 6, Figure S7	metastatic_lymph_node_S19_R1_001.fastq.gz	metastatic_lymph_node_S19_R2_001.fastq.gz	2023-07-06	32/128	393464591	393464591	393464591	3888731	389575860	389575860	28667876	28667876	0.0728601	360907984	360907984	258377422	60102653	3101100	31685328	7641481	104	11867603	14637948	57150249	101865040	72856582	227534241	57.8284	130644406	57.4175	33.2036
metastatic_lymph_node_hnscc_23	Figure 1, Figure 2, Figure S2, Figure 6, Figure S7	metastatic_lymph_node_S23_R1_001.fastq.gz	metastatic_lymph_node_S23_R2_001.fastq.gz	2023-07-06	32/128	601981302	601981302	601981302	6681384	595299918	595299918	73009020	73009020	0.121281	522290898	522290898	368382406	92375494	5530822	43051812	12950364	101	19878689	31690339	77918932	143247959	95646487	315957742	52.4863	162395246	51.3978	26.9768
metastatic_lymph_node_hnscc_24	Figure 1, Figure 2, Figure S2, Figure 6, Figure S7	metastatic_lymph_node_S24_R1_001.fastq.gz	metastatic_lymph_node_S24_R2_001.fastq.gz	2023-07-06	32/128	888773613	888773613	888773613	7365702	881407911	881407911	55399474	55399474	0.0623325	826008437	826008437	625629609	129727598	6355838	49366933	14928459	104	27588845	37802345	148948850	239526292	171763277	542827499	61.076	301433220	55.5302	33.9156
metastatic_lymph_node_hnscc_25	Figure 1, Figure 2, Figure S2, Figure 6, Figure S7	metastatic_lymph_node_S25_R1_001.fastq.gz	metastatic_lymph_node_S25_R2_001.fastq.gz	2023-07-06	32/128	544403513	544403513	544403513	6550007	537853506	537853506	35707786	35707786	0.0655907	502145720	502145720	336235613	84720724	5018411	63436502	12734470	98	17647215	23082856	73607801	132250299	89647442	287832022	52.8711	150149746	52.1658	27.5806
metastatic_lymph_node_hnscc_26	Figure 1, Figure 2, Figure S2, Figure 6, Figure S7	metastatic_lymph_node_S26_R1_001.fastq.gz + metastatic_lymph_node_S26_reseq_R1_001.fastq.gz	metastatic_lymph_node_S26_R2_001.fastq.gz + metastatic_lymph_node_S26_reseq_R2_001.fastq.gz	2023-07-06	32/128 + 32/90	431718328+199824720	631543048	431718328+199824720	5189443+2315780	426528885+197508940	426528885+197508940	22681621+11118698	33800319	0.0535202	403847264+186390242	403847264+186390242	293175712+133460362	67773611+34462596	3573555+1779735	29575098+12309834	9749288+4377715	102+78	13184196+6308089	15744818+7539850	67135452+34707833	114304170+52552004	82807076+32352586	372837203	59.0359	213656175	57.3055	33.8308
metastatic_lymph_node_hnscc_28	Figure 1, Figure 2, Figure S2, Figure 6, Figure S7	metastatic_lymph_node_S28_R1_001.fastq.gz + metastatic_lymph_node_S28_reseq_R1_001.fastq.gz	metastatic_lymph_node_S28_R2_001.fastq.gz + metastatic_lymph_node_S28_reseq_R2_001.fastq.gz	2023-07-06	32/128 + 32/90	489811658+32070981	521882639	489811658+32070981	5729132+358754	484082526+31712227	484082526+31712227	27836146+1947950	29784096	0.0570705	456246380+29764277	456246380+29764277	338640706+21907068	74891348+5363997	3978416+278450	27894928+1530033	10840982+684729	101+78	15029765+1017588	18619099+1263622	77580526+5673147	134731765+8798983	92679551+5153728	315270668	60.4103	183121115	58.0838	35.0886
metastatic_lymph_node_hnscc_33	Figure 1, Figure 2, Figure S2, Figure 6, Figure S7	metastatic_lymph_node_S33_R1_001.fastq.gz	metastatic_lymph_node_S33_R2_001.fastq.gz	2023-07-06	32/128	548785286	548785286	548785286	6155759	542629527	542629527	49615936	49615936	0.0904105	493013591	493013591	369741027	76856257	4374478	30970784	11071045	103	16950829	24386635	88477560	140498700	99427303	320690517	58.4364	181943745	56.735	33.1539
metastatic_lymph_node_hnscc_34	Figure 1, Figure 2, Figure S2, Figure 6, Figure S7	metastatic_lymph_node_S34_R1_001.fastq.gz + metastatic_lymph_node_S34_reseq_R1_001.fastq.gz	metastatic_lymph_node_S34_R2_001.fastq.gz + metastatic_lymph_node_S34_reseq_R2_001.fastq.gz	2023-07-06	32/128 + 32/90	367762046+231754151	599516197	367762046+231754151	4959159+3012320	362802887+228741831	362802887+228741831	29378377+20139021	49517398	0.0825956	333424510+208602810	333424510+208602810	246914207+153526658	54400574+37225299	3184008+2135931	20378343+10520821	8547378+5194101	101+78	11466746+7434869	15286919+9873792	56525638+39806219	96128028+60286737	67506876+36125041	348921863	58.2006	192331583	55.1217	32.0811
metastatic_lymph_node_hnscc_36	Figure 1, Figure 2, Figure S2, Figure 6, Figure S7	metastatic_lymph_node_S36_R1_001.fastq.gz + metastatic_lymph_node_S36_reseq_R1_001.fastq.gz	metastatic_lymph_node_S36_R2_001.fastq.gz + metastatic_lymph_node_S36_reseq_R2_001.fastq.gz	2023-07-06	32/128 + 32/90	387115470+240892750	628008220	387115470+240892750	5062566+2973474	382052904+237919276	382052904+237919276	46816159+32431573	79247732	0.126189	335236745+205487703	335236745+205487703	247838905+151735219	54178261+36177990	3217420+2116289	21333184+10361605	8668975+5096600	102+78	11509697+7287663	16233733+10420327	53560425+37746957	98728339+60715073	67806711+35565199	347859285	55.3909	183320560	52.6996	29.1908
healthy_lymph_node_matched_hnscc	Figure S1, Figure 4, Figure S5	healthy_lymph_node_R1_001.fastq.gz	healthy_lymph_node_R2_001.fastq.gz	2023-03-08	32/128	831560551	831560551	831560551	9057999	822502552	822502552	126938510	126938510	0.152651	695564042	695564042	528814703	120718467	5032394	29909839	11088639	83	20149645	19825177	197856350	162529207	128454324	622851214	74.9015	357809326	57.447	43.0287
