## Supplemental Table 2 for "Open-ST: High-resolution spatial transcriptomics in 3D"

### Sheet: Hoja 1
Data S2. Global and per-cell summaries, per sample (for cell & genes passing filters)
Sample ID	Segmented cells passing filters	Total genes	Median UMIs/cell	Median genes/cell	Median reads	Median reads/UMIs	% mt
e13_mouse_head	49048	21609	880	621	2747	3.12	3.52
adult_mouse_hippocampus	30146	17272	401	299	2500	6.19	16.52
primary_hnscc	36642	27095	2209	1183.5	7341.5	3.34	9.16
metastatic_lymph_node_hnscc_2	55400	28943	550	377	878	1.6	9.52
metastatic_lymph_node_hnscc_3	52405	28943	543	376	1579	2.88	10.37
metastatic_lymph_node_hnscc_4	77868	28943	878	527	2665	3.04	9.72
metastatic_lymph_node_hnscc_5	47217	28943	487	322	1217	2.5	11.46
metastatic_lymph_node_hnscc_6	38555	28943	515	358	1355	2.63	9.74
metastatic_lymph_node_hnscc_7	27542	28943	1008	624	2798	2.79	11.94
metastatic_lymph_node_hnscc_9	54899	28943	571	381	2002	3.52	9.70
metastatic_lymph_node_hnscc_11	67206	28943	661	430	1577	2.39	10.43
metastatic_lymph_node_hnscc_17	70879	28943	572	391	1794	3.15	9.21
metastatic_lymph_node_hnscc_18	80288	28943	645	428	1190	1.85	8.18
metastatic_lymph_node_hnscc_19	39167	28943	438	313	1291	2.94	8.15
metastatic_lymph_node_hnscc_23	66389	28943	562	377	1190	2.12	9.47
metastatic_lymph_node_hnscc_24	68177	28943	583	380	2036	3.5	9.33
metastatic_lymph_node_hnscc_25	39646	28943	458	317	1252	2.74	10.63
metastatic_lymph_node_hnscc_26	82583	28943	663	423	1245	1.88	10.25
metastatic_lymph_node_hnscc_28	63661	28943	652	433	1327	2.04	10.53
metastatic_lymph_node_hnscc_33	68138	28943	602	390	1116	1.86	9.96
metastatic_lymph_node_hnscc_34	57057	28943	546	363	1411	2.6	10.54
metastatic_lymph_node_hnscc_36	40692	28943	525	353	1404	2.67	9.24
healthy_lymph_node_matched_hnscc	85858	24668	888	518	3603	4.05	10.27
